# Shotgun metagenomics of soil invertebrate communities reflects taxonomy, biomass and reference genome properties

**DOI:** 10.1101/2021.11.16.468383

**Authors:** Alexandra Schmidt, Clément Schneider, Peter Decker, Karin Hohberg, Jörg Römbke, Ricarda Lehmitz, Miklós Bálint

## Abstract

1. Metagenomics - shotgun sequencing of all DNA fragments from a community DNA extract - is routinely used to describe the composition, structure and function of microorganism communities. Advances in DNA sequencing and the availability of genome databases increasingly allow the use of shotgun metagenomics on eukaryotic communities. Metagenomics offers major advances in the recovery of biomass relationships in a sample, in comparison to taxonomic marker gene based approaches (metabarcoding). However, little is known about the factors which influence metagenomics data from eukaryotic communities, such as differences among organism groups, the properties of reference genomes and genome assemblies.
2. We evaluated how shotgun metagenomics records composition and biomass in artificial soil invertebrate communities. We generated mock communities of controlled biomass ratios from 28 species from all major soil mesofauna groups: mites, springtails, nematodes, tardigrades and potworms. We shotgun-sequenced these communities and taxonomically assigned them with a database of over 270 soil invertebrate genomes.
3. We recovered 90% of the species, and observed relatively high false positive detection rates. We found strong differences in reads assigned to different taxa, with some groups (e.g. springtails) consistently attracting more hits than others (e.g. enchytraeids). Original biomass could be predicted from read counts after considering these taxon-specific differences. Species with larger genomes, and with more complete assemblies consistently attracted more reads than species with smaller genomes. The GC content of the genome assemblies had no effect on the biomass-read relationships.
4. The results show considerable differences in taxon recovery and taxon specificity of biomass recovery from metagenomic sequence data. The properties of reference genomes and genome assemblies also influence biomass recovery, and they should be considered in metagenomic studies of eukaryotes. We provide a roadmap for investigating factors which influence metagenomics-based eukaryotic community reconstructions. Understanding these factors is timely as accessibility of DNA sequencing, and momentum for reference genomes projects show a future where the taxonomic assignment of DNA from any community sample becomes a reality.
