## Supplemental Table 1 for "Shotgun metagenomics of soil invertebrate communities reflects taxonomy, biomass and reference genome properties"

### Sheet: Tabelle1
Countgroup	Species
Isopoda	Philoscia muscorum
Diplopoda	Glomeris marginata
Chilopoda	Lithobius calcaratus
Diplopoda	Xestoiulus laeticollis
Diplopoda	Ommatoiulus sabulosus
Diplopoda	Cylindroiulus punctatus
Diplopoda	Polydesmus complanatus
Chilopoda	Cryptops parisi
Diplopoda	Julus scandinavius
Diplopoda	Polydesmus angustus
Diplopoda	Proteroiulus fuscus
Chilopoda	Pachymerium ferrugineum
Chilopoda	Strigamia transsilvanica
Collembola	Isotomurus pseudopalustris
Collembola	Isotoma caerulea
Collembola	Lepidocyrtus paradoxus
Collembola	Orchesella flavescens
Collembola	Orchesella bifasciata
Isopoda	Trachelipus rathkii
Collembola	Dicyrtoma fusca
Collembola	Dicyrtomina minuta
Collembola	Entomobrya muscorum
Collembola	Ceratophysella granulata
Collembola	Anurida granaria
Collembola	Isotomurus graminis
Collembola	Folsomia inoculata
Collembola	Sminthurinus aureus
Chilopoda	Haplophilus subterraneus
Collembola	Gisinianus flammeolus
Collembola	Pseudosinella alba
Collembola	Bilobella braunerae
Collembola	Vertagopus arboreus
Collembola	Lipothrix lubbocki
Collembola	Entomobrya nicoleti
Collembola	Pogonognathellus flavescens
Chilopoda	Henia vesuviana
Collembola	Dicyrtomina saundersi
Collembola	Lepidocyrtus cyaneus
Collembola	Willowsia buski
Collembola	Willowsia nigromaculata
Diplura	Campodea plusiochaeta
Collembola	Paratullbergia callipygos
Isopoda	Oniscus asellus
Collembola	Protaphorura quadriocellata
Collembola	Protaphorura armata
Collembola	Entomobrya cf arborea
Collembola	Agrenia bidenticulata
Collembola	Isotomurus maculatus
Isopoda	Porcellio scaber
Collembola	Hypogastrura burkilli
Collembola	Isotoma decorata
Chilopoda	Lithobius forficatus
Chilopoda	Lithobius microps
Chilopoda	Lithobius nodulipes
Chilopoda	Lithobius agilis
Isopoda	Trichoniscus pusillus
Chilopoda	Lithobius crassipesoides
Chilopoda	Lithobius crassipes
Chilopoda	Stenotaenia linearis
Chilopoda	Geophilus carpophagus
Diplopoda	Kryphioiulus occultus
Diplopoda	Choneiulus palmatus
Isopoda	Porcellio spinicornis
Diplopoda	Rossiulus vilnensis
Diplopoda	Ophyiulus pilosus
Diplopoda	Julus scanicus
Diplopoda	Melogona broelemanni
Diplopoda	Glomeris hexasticha
Oribatida	Adoristes ovatus
Oribatida	Edwardzetes edwardsi
Collembola	Sminthurinus signatus
Collembola	Spatulosminthurus flaviceps
Collembola	Bourletiella hortensis
Collembola	Folsomia candida
Collembola	Sminthurides aquaticus
Collembola	Isotoma anglicana
Collembola	Orthonychiurus folsomi
Collembola	Arrhopalites spinosus
Collembola	Entomobrya Typ multifasciata
Oribatida	Eueremaeus valkanovi
Oribatida	Eupelops torulosus
Oribatida	Hermanniella punctulata var. septentrionalis
Oribatida	Liacarus coracinus
Oribatida	Liacarus xylariae
Oribatida	Microtritia minima
Oribatida	Microzetes septentrionalis
Oribatida	Atropacarus striculus
Oribatida	Nanhermannia elegantula
Oribatida	Porobelba spinosa
Oribatida	Scheloribates initialis
Gamasina	Veigaia nemorensis
Gamasina	Parasitus lunulatus
Gamasina	Epicriopsis horridus
Gamasina	Pergamasus crassipes
Oribatida	Belba bartosi
Nematoda	Poikilolaimus oxycercus
Collembola	Folsomia fimetaria
Collembola	Deuterosminthurus bicinctus f. flava
Oribatida	Chamobates voigtsi
Tardigrada	Paramacrobiotus richtersi
Collembola	Sphaeridia pumilis
Nematoda	Panagrolaimus detritophagus
Gamasina	Pergamasus crassipes
Gamasina	Geholaspis longispinosus
Gamasina	Epicrius mollis
Gamasina	Phytoseiulus persimilis
Gamasina	Stratiolaelaps miles
Gamasina	Zercon vagabundus
Chilopoda	Strigamia crassipes
Oribatida	Camisia spinifer
Oribatida	Tectocepheus velatus
Nematoda	Heterodera schachtii
Nematoda	Meloidogyne incognita
Nematoda	Acrobeloides thornei
Nematoda	Acrobeloides obliquus
Nematoda	Acrobeloides cf. buchneri
Nematoda	Acrobeloides nanus
Enchytraeidae	Enchytraeus albidus
Tardigrada	Isohypsibius dastychi
Collembola	Megalothorax sp. 2
Enchytraeidae	Enchytraeus crypticus
Enchytraeidae	Enchytraeus bulbosus
Enchytraeidae	Enchytraeus luxuriosus
Oribatida	Punctoribates punctum
Chilopoda	Strigamia acuminata
Lumbricina	Dendrobaena attemsi
Isopoda	Ligidium hypnorum
Diplopoda	Nemasoma varicorne
Collembola	Ceratophysella sigillata
Oribatida	Carabodes subarcticus
Collembola	Ceratophysella scotica
Collembola	Orchesella cincta
Collembola	Pogonognathellus longicornis
Collembola	Tomocerus mixtus
Collembola	Supraphorura furcifera
Collembola	Isotomiella paraminor
Collembola	Hymenaphorura dentifera
Collembola	Micranurida granulata
Oribatida	Chamobates pusillus
Collembola	Friesea truncata
Collembola	Protaphorura glebata
Collembola	Xenyllodes armatus
Pauropoda	Allopauropus danicus
Collembola	Entomobrya corticalis
Symphyla	Scolopendrellopsis subnuda
Collembola	Arrhopalites
Collembola	Mesaphorura macrochaeta
Symphyla	Symphylella vulgaris
Oribatida	Ctenobelba pectinigera
Diplura	Campodea silvestrii
Collembola	Entomobrya nivalis
Collembola	Desoria olivacea
Nematoda	Discolaimus major
Nematoda	Rotylenchus robustus
Nematoda	Prionchulus punctatus
Nematoda	Anatonchus tridentatus
Nematoda	Aporcelaimellus obtusicaudatus
Nematoda	Rotylenchus robustus
Nematoda	Opisthodorylaimus sylphoides
Oribatida	Cultroribula bicultrata
Nematoda	Truxonchus dolichurus
Nematoda	Plectus parietinus
Nematoda	Mesodorylaimus bastiani
Nematoda	Anatonchus cf. genovi
Oribatida	Phthiracarus crinitus
Oribatida	Hafenrefferia gilvipes
Isopoda	Haplophthalmus danicus
Diplopoda	Megaphyllum sjaelandicum
Diplopoda	Tachypodoiulus niger
Diplopoda	Chordeuma sylvestre
Diplopoda	Mycogona germanica
Chilopoda	Geophilus truncorum
Collembola	Isotomurus palustris
Collembola	Hydroisotoma schaefferi
Collembola	Xenylla mediterranea
Nematoda	Plectus cf. velox
Nematoda	Eudorylaimus altherri
Nematoda	Pungentus monohystera
Oribatida	Eniochthonius minutissimus
Nematoda	Prismatolaimus dolichurus
Oribatida	Galumna obvia
Oribatida	Nanhermannia coronata cf.
Oribatida	Steganacarus magnus
Oribatida	Scheloribates latipes
Nematoda	Panagrellus redivivus
Nematoda	Discolaimus major
Oribatida	Heminothrus targionii
Oribatida	Nanhermannia nana
Oribatida	Pergalumna nervosa
Oribatida	Tectocepheus minor
Collembola	Desoria trispinata
Collembola	Lepidocyrtus lignorum
Collembola	Neelides folsomi
Collembola	Isotoma
Collembola	Neelus murinus
Oribatida	Allosuctobelba grandis
Oribatida	Carabodes femoralis
Oribatida	Hermannia gibba
Oribatida	Licneremaeus licnophorus
Oribatida	Mesoplophora pulchra
Oribatida	Metabelba pulverosa
Oribatida	Nothrus silvestris
Collembola	Sminthurinus sp.
Enchytraeidae	Cognettia cognettii
Enchytraeidae	Oconnorella tubifera
Enchytraeidae	Fridericia nemoralis
Enchytraeidae	Stercutus niveus
Enchytraeidae	Buchholzia appendiculata
Enchytraeidae	Enchytraeus norvegicus
Collembola	Allacma fusca
Collembola	Folsomia penicula
Collembola	Deuterosminthurus bicinctus
Collembola	Isotomurus unifasciatus
Nematoda	Plectus exinocaudatus
Oribatida	Phthiracarus laevigatus
Oribatida	Acrotritia duplicata
Oribatida	Minunthozetes semirufus
Oribatida	Nothrus palustris
Oribatida	Dissorhina ornata
Oribatida	Oribatella quadricornuta
Oribatida	Eupelops occultus
Oribatida	Zygoribatula exilis
Oribatida	Liebstadia similis
Oribatida	Tectocepheus sarekensis
Oribatida	Pantelozetes paolii
Oribatida	Achipteria nitens
Diplopoda	Megaphyllum projectum
Diplopoda	Polyxenus lagurus
Diplopoda	Polyzonium germanicum
Collembola	Ceratophysella denticulata
Collembola	Isotomiella minor
Collembola	Isotomurus plumosus
Collembola	Parisotoma notabilis
Oribatida	Hermanniella dolosa
Oribatida	Acrogalumna longipluma
Oribatida	Ceratozetes gracilis
Oribatida	Fuscozetes fuscipes
Oribatida	Galumna lanceata
Oribatida	Gustavia microcephala
Diplopoda	Cylindroiulus caeruleocinctus
Diplopoda	Leptoiulus proximus
Diplopoda	Strongylosoma stigmatosum
Diplopoda	Unciger foetidus
Collembola	Heteromurus nitidus
Aves	Gallus gallus
Collembola	Proisotoma minuta
Collembola	Protaphorura fimata
Collembola	Protaphorura tricampata
Collembola	Lepidocyrtus violaceus
Collembola	Sinella curviseta
Collembola	Tetrodontophora bielanensis
Lumbricina	Aporrectodea caliginosa
Collembola	Thalassaphorura encarpata
Collembola	Tomocerus minor
Collembola	Pseudisotoma sensibilis
Oribatida	Achipteria coleoptrata
Oribatida	Platynothrus peltifer
Nematoda	Aphelenchus avenae
Oribatida	Nanhermannia comitalis
Collembola	Isotoma viridis
Oribatida	Hypochthonius rufulus
Nematoda	Phasmarhabditis papillosa
Chilopoda	Geophilus flavus
Chilopoda	Schendyla nemorensis
Oribatida	Conchogneta dalecarlica
Enchytraeidae	Enchytraeus bigeminus
Oribatida	Oppiella nova
Chilopoda	Lithobius mutabilis
Collembola	Sminthurinus elegans
Collembola	Disparrhopalites patrizii
Collembola	Sminthurinus bimaculatus
Oribatida	Euzetes globulus
Oribatida	Malaconothrus monodactylus
Nematoda	Dolichorhabditis dolichura
Oribatida	Quadroppia maritalis
Collembola	Podura aquatica
